# Comparative transcriptional analysis of *Candida auris* biofilms following farnesol and tyrosol treatment

**DOI:** 10.1101/2023.08.28.555140

**Authors:** Ágnes Jakab, Fruzsina Kovács, Noémi Balla, Csaba Nagy-Köteles, Ágota Ragyák, Fruzsina Nagy, Andrew M Borman, László Majoros, Renátó Kovács

## Abstract

*Candida auris* is frequently associated with biofilm-related invasive infections. The resistant profile of these biofilms necessitates innovative therapeutic options, where quorum sensing may be a potential target. Farnesol and tyrosol are two fungal quorum-sensing molecules with antifungal effects at supraphysiological concentrations. To date there has been no high-throughput comparative molecular analysis regarding the background of farnesol– or tyrosol-related effects against *C. auris* biofilms. Here, we performed genome-wide transcript profiling with *C. auris* biofilms following 75 μM farnesol or 15 mM tyrosol exposure using transcriptome sequencing (RNA-Seq). The analysis highlighted that the number of up-regulated genes (a minimum 1.5-fold increase) was 686 and 138 for tyrosol and farnesol, respectively, while 662 and 199 genes were down-regulated (a minimum 1.5-fold decrease) for tyrosol and farnesol, respectively. The overlap between tyrosol– and farnesol-responsive genes was considerable (101 and 116 overlapping up-regulated and down-regulated genes, respectively). Genes involved in biofilm events, glycolysis, ergosterol biosynthesis, fatty acid oxidation, iron metabolism, and autophagy were primarily affected in treated cells. Farnesol caused an 89.9%, 73.8%, and 32.6% reduction in the calcium, magnesium, and iron content, respectively, whereas tyrosol resulted an 82.6%, 76.6%, and 81.2% decrease in the calcium, magnesium, and iron content compared to the control, respectively. Moreover, the complexation of farnesol, but not tyrosol, with ergosterol is impeded in the presence of exogenous ergosterol, resulting in a minimum inhibitory concentration increase in the quorum-sensing molecules. This study revealed several farnesol– and tyrosol-specific responses, which will contribute to the development of alternative therapies against *C. auris* biofilms.

**Importance:** *Candida auris* is a multidrug-resistant fungal pathogen, which is frequently associated with biofilm related infections. *Candida*-derived quorum-sensing molecules (farnesol and tyrosol) play a pivotal role in the regulation of fungal morphogenesis and biofilm development. Furthermore, they may have remarkable anti-biofilm effects, especially at supraphysiological concentrations. Innovative therapeutic approaches interfering with quorum-sensing may be a promising future strategy against *C. auris* biofilms; however, limited data are currently available concerning farnesol-induced and tyrosol-related molecular effects in *C. auris*. Here, we detected several genes involved in biofilm events, glycolysis, ergosterol biosynthesis, fatty acid oxidation, iron metabolism, and autophagy, which were primarily influenced following farnesol or tyrosol exposure. Moreover, calcium, magnesium, and iron homeostasis were also significantly affected. These results reveal molecular events that provide definitive explanations for the observed anti-biofilm effect; furthermore, they support the development of novel therapeutic approaches against *C. auris* biofilms.
