## Supplemental Table 1 for "Comparative transcriptional analysis of *Candida auris* biofilms following farnesol and tyrosol treatment"

### Sheet: Munka1
Supplementary Table1:Oligonucleotide primers used for RT-qPCR analysis.
B9J08_000486	ACT1
5´-CTTGTTCCCAGGTATTGC-3´
5´-CTCGTCGTATTCTTGCTTG-3´
B9J08_000592	UME6
5´-GACGAGAACCCCTAGAACC-3´
5´-GCACAGCCTTGTCAACAG-3´
B9J08_001450	CFL4
5´-ACGCAAGAGACTGACACAAC-3´
5´-TCCACCAAAGAGAACAAGC-3´
B9J08_001884	BIO2
5´-TGGCTGCTGGAAGATACAC-3´
5´-CGAAACCCGTCTCAACTG-3´
B9J08_003772	CZF1
5´-CTGTCGTCGCTGAAATCC-3´
5´-AACATCGTGGTCAATGGTG-3´
B9J08_004149	FAD3
5´-GGTCTTTTTGGGTTTGGTC-3´
5´-TATTCTTGCTGGGTGTATGG-3´
B9J08_004587	ERG9
5´-CCTTGTCTTGAGAGCATTG-3´
5´-CCGTTGGTGTTGAAGTTC-3´
B9J08_003981	MDR1
5´-CGACCAAGACCAACCACATTC-3´
5´-CGTATCCGAACACAAAAAGCG-3´
B9J08_004309	PFK1
5´-CGCCTACTCTTCTTTGGAC-3´
5´-ACGGTGGTGTTTCTCTTTC-3´
B9J08_002762	INO1
5´-TTCCTTGTTGACGCTGGTATC-3´
5´-CGACATCCTTTCCCTTCTTG-3´
B9J08_001484	POT1
5´-CCCTTCCTCCAAACAGTC-3´
5´-AATACCAGCAGCCAAACAG-3´
