## Supplemental Table 4 for "Comparative transcriptional analysis of *Candida auris* biofilms following farnesol and tyrosol treatment"

### Sheet: Munka1
Supplementary Table 4. Results of RT-qPCR experiments
RNA-Seq data are presented as FC values, whereby FC is short for “fold-change”.
Relative transcription levels (ΔΔCP) were quantified with ΔΔCP = ΔCPcontrol –ΔCPtreated. CP values stand for the qRT-PCR cycle numbers of crossing points. The ACT1 (B9J08_000486) was used as reference gene.
RT-qPCR data are presented as mean ± SD calculated from three independent measurements.
Significantly higher or lower than zero ΔΔCP values (up-regulated or down-regulated gene) are marked with red and blue colors, respectively (Student’s t-test, p<0.05, n = 3).
Diagrams demonstrate the correlation between RT-qPCR and RNA-Seq data.
Gene ID	Gene name	Description	Tyrosol treated vs Untreated control (A)			Farnesol treated vs Untreated control (B)
			RT-qPCR (ΔΔCP; mean ± S.D.)		RNA-Seq (FC; mean)	RT-qPCR (ΔΔCP; mean ± S.D.)		RNA-Seq (FC; mean)
B9J08_000486	ACT1	Actin; gene has intron; transcript regulated by growth phase, starvation; at polarized growth site in budding and hyphal cells; required for wild-type Cdc42 localization; unprocessed N terminus; Hap43-induced; Spider biofilm repressed	-0.166667	±0.57	-1.23719	-0.0966667	±0.77	-1.17772
B9J08_000592	UME6	Zn(II)2Cys6 transcription factor; role in hyphal extension, virulence, adherence to plastic; rat catheter biofilm induced; has a long 5'-UTR that regulates translational efficiency and controls transition to filamentous growth	1.28333	±0.38	1.94618	0.966667	±0.20	1.55151
B9J08_001450	CFL4	C-terminus similar to ferric reductases; induced in low iron; Sfu1-repressed; ciclopirox olamine induced; colony morphology-related gene regulation by Ssn6; Hap43-repressed; Sef1-regulated	2.38667	±0.50	3.39215	2.14667	±0.24	2.69034
B9J08_001884	BIO2	Putative biotin synthase; induced by high iron; repressed by ciclopirox olamine; upregulated in clinical isolates from HIV+ patients with oral candidiasis; Spider biofilm induced; biotin-dependent transcription regulated by Vhr1p	3.87667	±0.53	7.12417	1.93667	±0.66	3.01125
B9J08_003772	CZF1	Transcription factor; regulates white-opaque switch; hyphal growth regulator; expression in S. cerevisiae causes dominant-negative inhibition of pheromone response; required for yeast cell adherence to silicone; Spider biofilm induced	1.15	±0.37	1.81212	1.95667	±0.49	2.20729
B9J08_004149	FAD3	Omega-3 fatty acid desaturase; production of alpha-linolenic acid, a major component of membranes; caspofungin induced; Plc1-regulated; colony morphology-related gene regulation by Ssn6; Spider biofilm induced, flow model biofilm repressed	3.06	±0.82	6.51131	0.506667	±0.44	1.65317
B9J08_004587	ERG9	Putative farnesyl-diphosphate farnesyl transferase (squalene synthase); sterol biosynthesis pathway; likely essential for growth; regulated by fluconazole, lovastatin; amphotericin B, caspofungin repressed; Spider biofilm repressed	-0.44	±0.65	-1.68004	-0.363333	±0.61	-1.15441
B9J08_003981	MDR1	Plasma membrane MDR/MFS multidrug efflux pump; methotrexate is preferred substrate; overexpression in drug-resistant clinical isolates confers fluconazole resistance; repressed in young biofilms; rat catheter biofilm induced	1.88667	±0.35	2.6414	1.08333	±0.56	1.12748
B9J08_004309	PFK1	Phosphofructokinase alpha subinit; activated by fructose 2,6-bisphosphate, AMP, ATP inhibited; activity reduced on hyphal induction; phagocytosis-repressed; fluconazole, flow model biofilm induced; rat catheter and Spider biofilm repressed	-1.92333	±0.54	-2.26271	-1.13	±0.22	-1.23656
B9J08_002762	INO1	Inositol-1-phosphate synthase; antigenic in human; repressed by farnesol in biofilm or by caspofungin; upstream inositol/choline regulatory element; glycosylation predicted; rat catheter, flow model induced; Spider biofilm repressed	-2.03	±0.55	-3.05092	-1.41667	±0.53	-1.3044
B9J08_001484	POT1	Putative peroxisomal 3-oxoacyl CoA thiolase; transcript regulated by Nrg1 and Mig1; farnesol regulated; Hap43-repressed	-1.60333	±0.54	-2.00652	-0.823333	±0.48	-1.14299
			Pearson's correlation coefficient:		0.95	Pearson's correlation coefficient:		0.89
